# Organotypic Timelapse recording with Transcriptomic Readout (OTTR) links cell behaviour to cell identity in human tissues

**DOI:** 10.1101/2025.07.28.667119

**Authors:** Elin Vinsland, Camiel Mannens, David Fernández-García, Jokubas Janusauskas, Ivana Kapustová, Lijuan Hu, Peter Lönnerberg, Xiaofei Li, Xiaoling He, Roger Barker, Oscar Persson, Erik Sundström, Sten Linnarsson

## Abstract

Linking dynamic cellular behaviour to molecular states in intact human tissue remains challenging because during live imaging only limited molecular information can be captured while high-dimensional molecular measurements are destructive. Here we describe Organotypic Timelapse recording with Transcriptomic Readout (OTTR), which integrates week-long live imaging of sparsely labelled organotypic slice cultures with highly multiplexed *in situ* spatial transcriptomics. We applied OTTR to primary human glioblastoma and fetal cortical tissues. Using sparse labelling, we tracked the migration, proliferation, and lineage of tens of thousands of individual cells per sample. Following live imaging, precision resectioning and alignment allowed us to perform spatial transcriptomics on the very same tissue, thereby preserving the link between dynamic cell behaviours and transcriptomic states. We used OTTR to quantify cell-type specific migration patterns, lineage trees and the behaviour of cells near vasculature. OTTR provides a powerful, broadly applicable method for investigating the complex interplay between cell behaviour and molecular state in human tissues.
