## Supplementary material for "Organotypic Timelapse recording with Transcriptomic Readout (OTTR) links cell behaviour to cell identity in human tissues": Table S1

### Sheet: Samples
Experiment ID	Source	Sample	Tissue	Age, source info	Age, PCW float	Processed	Lentivirus	Methods	Days in culture	Days in TL
scRNA-seq
EV12	KI DTB	XDD:394	Forebrain	PCW 10	10	Day of collection	x	scRNA-seq 29 DIV	29 (scRNA-seq)	x
EV13	KI DTB	XDD:398	Forebrain	PCW 7.5	7.5	Day of collection	x	scRNA-seq 16 DIV	16 (scRNA-seq)	x
EV21	KI DTB	XDD:415	Forebrain	PCW 8.5	8.5	Day of collection	x	scRNA-seq 14 DIV (& timelapse adjacent section)	14 (scRNA-seq)	x
X	KI DTB	XDD:420	Forebrain	PCW 10.5	10.5	Day of collection	H2B-EYFP	scRNA-seq 4 & 10 DIV	4 & 10 (scRNA-seq)	x
Timelapse
EV14	HDBR, New Castle	15583	Forebrain	PCW 8	8	2 days after collection	H2B-EYFP, mCherry (cytoplasm)	Timelapse	11	10
EV17	KS	SL:013	GBM	Adult	Adult	Day of collection	H2B-EYFP	Timelapse	10	8
EV18	KS	SL:014	GBM	Adult	Adult	Day of collection	H2B-EYFP	Timelapse	10	8
EV21	KI DTB	XDD:415	Forebrain	PCW 8.5	8.5	Day of collection	H2B-EYFP	Timelapse (& scRNA-seq adjacent section)	12 (TL)	8
EV22	KS	SL:024	GBM	Adult	Adult	Day of collection	H2B-EYFP	Timelapse	11	8
EV24	KS	SL:028	GBM	Adult	Adult	Day of collection	H2B-EYFP	Timelapse	10	8
EV25	KS	SL:033	GBM	Adult	Adult	Day of collection	H2B-EYFP	Timelapse	9	8
EV26	Cambridge	BRC:2327	Forebrain	GA 9w, CRL 30, NRL 18 and CS23	7.7	2 days after collection	H2B-EYFP	Timelapse	9	8
EV29	KI DTB	XDD:438	Forebrain	PCW 10.5	10.5	Day of collection	H2B-EYFP	Timelapse	9	7
EV30	KS	SL:50	GBM	Adult	Adult	Day of collection	H2B-EYFP	Timelapse	10	8
EV31	KI DTB	XDD:443	Forebrain	PCW 9.5	9.5	Day of collection	H2B-EYFP	Timelapse	10	8
EV32	KI DTB	XDD:460	Forebrain	PCW 8-8.5	8-8.5	Day of collection	H2B-EYFP	Timelapse	11	8
EV33	KS	SL:67	GBM	Adult	Adult	Day of collection	H2B-EYFP	Timelapse	10	8
EV34	KI DTB	XDD:466	Forebrain	PCW 9	9	Day of collection	H2B-EYFP	Timelapse	9	8
Timelapse & xenium
EV36	KI DTB	XDD:472	Forebrain	PCW 9.5	9.5	1 day after collection	H2B-EYFP	Timelapse & xenium	10	8
EV37	KS	SL:86	GBM	Adult	Adult	Day of collection	H2B-EYFP	Timelapse & xenium	11	8
EV38	KI DTB	XDD:473	Forebrain	PCW 10	10	Day of collection	H2B-EYFP	Timelapse & xenium	9	8
EV39	KS	SL:93	GBM	Adult	Adult	Day of collection	H2B-EYFP	Timelapse & xenium	11	8
Timelapse total:
Forebrain = 9
GBM = 9
