## Supplementary material for "Organotypic Timelapse recording with Transcriptomic Readout (OTTR) links cell behaviour to cell identity in human tissues": Table S2

### Sheet: Anatomy of microscope 
Microscope		Nikon Ti2-Eclipse	Extra info:
Camera-based system (wide field, spinning disk confocal, light sheet)		Wide field
	Camera brand	ANDOR
	Camera model	Sona 4.2B-11	Large FoV, 25 mm
	Camera architecture (CCD, EM-CCD or sCMOS)	sCMOS	Back illuminated
	Colour or black/white	Black/white
	Camera read-noise (in electrons)	1,6e-
	Camera pixel size (in um)	11 x 11 um	4.2 Megapixel resolution
Excitation light sources		LEDs
	List all available laser or LEDs lines (in nm) if any	390, 440, 475, 510, 555, 575, 635, 747 nm
	Other available light sources for fluorescence (Brand and model) if any	NA
Filters (specified in nm as Center/bandwith) and dichroic mirrors/beam splitters		DAPI	GFP	Cy3	Cy5	LED-CFP/YFP/mCherry-3X-A
	List all filter combinations (excitation/DM/emission) in each cube in the filter turret (note that not all cubes contain excitation and emission filters but all cubes contain at least a DM)	EX 387/11, DM 409, BA 447/60	EX 482/18, DM 495, BA 520/28	EX 531/40, DM 562, BA 593/40	EX 628/40, DM 660, BA 692/40	EX 438/24, 509/22, 578/21, DM 459/526/596, BA 475/543/702
	List all excitation filters outside the filter turret if any	NA
	List all dichroic mirrors/beam splitters outside the filter turret if any	NA
	List all emission filters outside the filter turret if any	NA
Objectives		CFI Plan Apochromat Lambda 10X	CFI S Plan Fluor ELWD 20XC	CFI S Plan Fluor ELWD 40XC	Extra info:
	Magnification	10X	20XC	40XC
	Numerical Aperture	0.45	0.45	0.6
	Immersion medium type (air, water, glycerol, oil)	Air	Air	Air
	Immersion medium refractive index	1	1	1
	Working distance	4.0 mm	8.2-6.9 mm	3.6-2.8 mm
	Correction level (Plan, Apo, Chromat, Fluor, other...)	Plan Apochromat (CFI, Lambda)	Plan Fluor (CFI, S)	Plan Fluor (CFI, S)	CFI = correction free infinity
	Presence of a correction ring	No	Yes	Yes	S = sharpness when imaging through plastic
	What is written near the correction ring?	NA	OFN22 DIC N1	♾/0-2 WD 3.6-2.8	Lambda = for phase contrast
	What does the ring correct for?	NA	Cover glass correction 0-2.0mm	Cover glass correction 0-2.0mm
Speed
	Max acquisition speed at full field of view, no averaging	48fps (at 12 bit, 2048x2048)
Dynamic range		DR seen with Fiji ctrl+i	DR seen on camera specifications
	Camera dynamic range (bit depth. Seen with Fiji in the image Properties (ctrl+i))	0	53,000:1
	Bit depths	12 and 16 bits
	Max quantum efficency in % of the camera	95% QE around 570-580 nm
	Quantum efficiency in % of the camera at 750nm?	Around 75%
