## Supplementary material for "Organotypic Timelapse recording with Transcriptomic Readout (OTTR) links cell behaviour to cell identity in human tissues": Table S3

### Sheet: hBrain+custom
Human brain	Annotation		Custom	Annotation
AQP4	Astrocyte		CST3	AC-like
FGFR3	Astrocyte		S100B	AC-like
GJA1	Astrocyte		SLC1A3	AC-like
MEIS2	Astrocyte		CRYAB	Astrocyte-like
NES	Astrocyte		VIM	Astrocyte-like + Mesenchymal-like
PAX6	Astrocyte		GFAP	Astrocytes
RYR3	Astrocyte		TP73	Cajal-Retzius
SOX9	Astrocyte		BMP4	COPs
SPON1	Astrocyte		IFNG	Cytokine
TGFB2	Astrocyte		IL12A	Cytokine
THBS1	Astrocyte		IL12B	Cytokine
APP	Broad		IL17A	Cytokine
ALK	Chandelier		IL17B	Cytokine
ANK1	Chandelier		IL1B	Cytokine
CNTNAP3B	Chandelier		IL2	Cytokine
LHX6	Chandelier		IL7	Cytokine
NPNT	Chandelier		FLT3	Dendritic cells
PVALB	Chandelier		CLDN5	Endothelial
SDK1	Chandelier		CD34	Endothelial
TENM1	Chandelier		PLVAP	Endothelial fenestration
UNC5B	Chandelier		ALAS2	Erythrocyte + Hypoxia
CEMIP2	Endothelial		HBB	Erythrocyte + Hypoxia
FLT1	Endothelial		MCM2	G1
NOTCH1	Endothelial		MCM5	G1
NRP1	Endothelial		AURKA	G2M phase
PECAM1	Endothelial		CDC20	G2M phase
RNF144B	Endothelial		PLK1	G2M phase
STAT3	Endothelial		SLC32A1	GABAergic
THSD4	Endothelial		EDNRB	GL-like, preOPC-like
ANXA1	Glioblastoma (Cancer cells)		TNC	Glioblast
B4GALNT1	Glioblastoma (Cancer cells)		HIF1A	Hypoxia
BCAN	Glioblastoma (Cancer cells)		CD74	Immune
CAV1	Glioblastoma (Cancer cells)		IFIT2	Interferon response
CHODL	Glioblastoma (Cancer cells)		IFIT3	Interferon response
EGFR	Glioblastoma (Cancer cells)		ISG15	Interferon response
ELOVL2	Glioblastoma (Cancer cells)		CNTN1	Lymphatic invasive?
HES1	Glioblastoma (Cancer cells)		LGALS1	M phase + postmitotic radial glia
HILPDA	Glioblastoma (Cancer cells)		CEP70	M phase + postmitotic radial glia, NPCs
IDH1	Glioblastoma (Cancer cells)		ANXA2	MES-like
IDH2	Glioblastoma (Cancer cells)		CD44	MES-like
IGFBP3	Glioblastoma (Cancer cells)		CHI3L1	MES-like
IGFBP5	Glioblastoma (Cancer cells)		MMP3	MES-like
LOX	Glioblastoma (Cancer cells)		MMP9	MES-like
MGST1	Glioblastoma (Cancer cells)		SLC2A1	MES-like
NNAT	Glioblastoma (Cancer cells)		TIMP1	MES-like
PSEN2	Glioblastoma (Cancer cells)		VEGFA	MES-like
PSENEN	Glioblastoma (Cancer cells)		EPAS1	MES-like
SOX11	Glioblastoma (Cancer cells)		COL1A1	MES-like + pericytes
SOX2	Glioblastoma (Cancer cells)		COL3A1	MES-like + pericytes
SOX4	Glioblastoma (Cancer cells)		CCL2	Monocyte recruitment
TP53	Glioblastoma (Cancer cells)		CCR2	Monocytes
TRIL	Glioblastoma (Cancer cells)		HMOX1	Monocytes
TTYH1	Glioblastoma (Cancer cells)		SPP1	Monocytes
AIF1	Glioblastoma (TME)		FGF17	Morphogen
C1orf162	Glioblastoma (TME)		FGF8	Morphogen
CAPG	Glioblastoma (TME)		SHH	Morphogen
CCL5	Glioblastoma (TME)		WNT1	Morphogen
CD14	Glioblastoma (TME)		WNT2B	Morphogen
CD163	Glioblastoma (TME)		MT1X	Neoplasia
CD2	Glioblastoma (TME)		MT2A	Neoplasia
CD3G	Glioblastoma (TME)		TMSB10	Neoplasia + Immune
CD4	Glioblastoma (TME)		INA	Neurons
CD48	Glioblastoma (TME)		RBFOX3	Neurons
CD52	Glioblastoma (TME)		CDK4	NPC-like
CD68	Glioblastoma (TME)		HES6	NPC-like
CD83	Glioblastoma (TME)		STMN1	NPC-like
CORO1A	Glioblastoma (TME)		MDM2	NPC-like
CTSS	Glioblastoma (TME)		EOMES	NPCs + neuroblasts
CX3CR1	Glioblastoma (TME)		NHLH1	NPCs + neuroblasts
CXCR4	Glioblastoma (TME)		PLP1	Oligos
CYTIP	Glioblastoma (TME)		DLX2	Patterning
FCER1G	Glioblastoma (TME)		EMX2	Patterning
FCGR1A	Glioblastoma (TME)		EN2	Patterning
FCGR3A	Glioblastoma (TME)		FOXG1	Patterning
GNLY	Glioblastoma (TME)		LHX1	Patterning
GPNMB	Glioblastoma (TME)		PDCD1	PD-1
GPR183	Glioblastoma (TME)		CD274	PD-L1
GPR34	Glioblastoma (TME)		RGS5	Pericytes
GZMA	Glioblastoma (TME)		IGHM	Plasma cells
HLA-DMB	Glioblastoma (TME)		DLL3	Pre-OPC
IDO1	Glioblastoma (TME)		HOPX	Radial glia
IL7R	Glioblastoma (TME)		ASCL1	Radial glia-like
ITGB2	Glioblastoma (TME)		SPARC	Radial glia-like
KLF2	Glioblastoma (TME)		EYFP	Reporter
KLF4	Glioblastoma (TME)		GLI1	RG-nIPC-like
KLRB1	Glioblastoma (TME)		AURKB	S+G2M phase RGL + NPC
LY86	Glioblastoma (TME)		DLGAP5	S+G2M phase RGL + NPC
MS4A6A	Glioblastoma (TME)		HIST1H1D	S+G2M phase RGL + NPC
NKG7	Glioblastoma (TME)		ACTA2	SMCs
NR4A2	Glioblastoma (TME)		CD8A	T cells
RGS10	Glioblastoma (TME)		C1QB	TAMMs
RNASET2	Glioblastoma (TME)		CD93	TAMs
S100A4	Glioblastoma (TME)		CSF1R	TAMs
STXBP2	Glioblastoma (TME)		IDO2	TAMs
TGFBI	Glioblastoma (TME)		MT1H	TAMs
TMIGD3	Glioblastoma (TME)		TNFSF10	TRAIL
TRAC	Glioblastoma (TME)		LEF1	WNT regulated
CUX2	L2/3 IT		PLAU	Wound response
TESPA1	L2/3 IT		PLAUR	Wound response
ZBBX	L2/3 IT		SERPINE1	Wound response
ADAMTS16	L4 IT
FSTL4	L4 IT
OTOGL	L4 IT
POU6F2	L4 IT
RORB	L4 IT
SLC17A6	L4 IT
PCSK1	L5 ET
RIT2	L5 ET
SLIT3	L5 ET
SNCG	L5 ET
SORCS1	L5 ET
HTR2A	L5 IT
RXFP1	L5 IT
ATP2C2	L5/6 NP
CD36	L5/6 NP
CRYM	L5/6 NP
HTR2C	L5/6 NP
TPH2	L5/6 NP
TSHZ2	L5/6 NP
VWC2L	L5/6 NP
FILIP1	L6 CT
HS3ST2	L6 CT
HS3ST4	L6 CT
KCNH5	L6 CT
ADAMTS3	L6 IT
C1QL3	L6 IT
SNTB2	L6 IT
CDH12	L6 IT Car3
GAS2L3	L6 IT Car3
NPY1R	L6 IT Car3
NTNG2	L6 IT Car3
NWD2	L6 IT Car3
POSTN	L6 IT Car3
RASGRP1	L6 IT Car3
SLC26A4	L6 IT Car3
THEMIS	L6 IT Car3
TRPC5	L6 IT Car3
ZDHHC23	L6 IT Car3
NPFFR2	L6b
ROS1	L6b
SLC17A7	L6b
DNER	Lamp5
PTCHD4	Lamp5
EYA4	Lamp5 Lhx6
GAD2	Lamp5 Lhx6
LAMP5	Lamp5 Lhx6
LYPD6	Lamp5 Lhx6
MYO16	Lamp5 Lhx6
NTNG1	Lamp5 Lhx6
PDGFD	Lamp5 Lhx6
SPHKAP	Lamp5 Lhx6
APOE	Microglia-PVM
ARHGAP24	Microglia-PVM
CCL4	Microglia-PVM
CD86	Microglia-PVM
CTSH	Microglia-PVM
FASLG	Microglia-PVM
HLA-DQA1	Microglia-PVM
IFITM3	Microglia-PVM
ITGAM	Microglia-PVM
ITGAX	Microglia-PVM
LRRK1	Microglia-PVM
LYVE1	Microglia-PVM
P2RY12	Microglia-PVM
P2RY13	Microglia-PVM
PTPRC	Microglia-PVM
RGS16	Microglia-PVM
SPI1	Microglia-PVM
TGFB1	Microglia-PVM
TREM2	Microglia-PVM
CAPN3	Oligodendrocyte
CDH1	Oligodendrocyte
CLDN11	Oligodendrocyte
CNDP1	Oligodendrocyte
CNTN2	Oligodendrocyte
CTNNA3	Oligodendrocyte
EFHD1	Oligodendrocyte
ERBB3	Oligodendrocyte
ERMN	Oligodendrocyte
FGFR2	Oligodendrocyte
HHATL	Oligodendrocyte
KLK6	Oligodendrocyte
MAG	Oligodendrocyte
MAL	Oligodendrocyte
MOBP	Oligodendrocyte
MOG	Oligodendrocyte
MYRF	Oligodendrocyte
NCSTN	Oligodendrocyte
OPALIN	Oligodendrocyte
PCSK6	Oligodendrocyte
PSEN1	Oligodendrocyte
ST18	Oligodendrocyte
UGT8	Oligodendrocyte
BRINP3	OPC
CALCRL	OPC
ITGA8	OPC
LRRK2	OPC
OLIG1	OPC
OLIG2	OPC
PDGFRA	OPC
PTPRZ1	OPC
SEMA5A	OPC
SOX10	OPC
STK32B	OPC
VCAN	OPC
ANGPT1	Pax6
CCK	Pax6
CDH4	Pax6
CXCL14	Pax6
DDR2	Pax6
PLD5	Pax6
RELN	Pax6
SFRP2	Pax6
WIF1	Pax6
CCNA1	Proliferation
CCNB2	Proliferation
CDK1	Proliferation
CENPF	Proliferation
KIT	Proliferation
MKI67	Proliferation
PCNA	Proliferation
TOP2A	Proliferation
BTBD11	Pvalb
GAD1	Pvalb
MEPE	Pvalb
MYO5B	Pvalb
RSPO2	Pvalb
SAMD5	Pvalb
SULF1	Pvalb
ADRA1A	Sncg
ADRA1B	Sncg
LYPD6B	Sncg
PROX1	Sncg
THSD7B	Sncg
COL25A1	Sst
PLCH1	Sst
SYNPR	Sst
TRHDE	Sst
ANKRD18A	Sst Chodl
CRHBP	Sst Chodl
NDST4	Sst Chodl
NXPH2	Sst Chodl
SST	Sst Chodl
TAC1	Sst Chodl
TACR1	Sst Chodl
TRPC6	Sst Chodl
SLC24A3	Vip
VIP	Vip
ABCC9	VLMC
ADAMTS12	VLMC
ANO3	VLMC
CDH6	VLMC
CEMIP	VLMC
COL12A1	VLMC
CSPG4	VLMC
DCN	VLMC
FBLN1	VLMC
IGFBP4	VLMC
LAMA2	VLMC
MCTP2	VLMC
NR2F2	VLMC
PHLDB2	VLMC
PLCE1	VLMC
RFTN1	VLMC
SERPINA3	VLMC
TMEM132C	VLMC

### Sheet: EYFP sequence
EYFP
atggtgagcaagggcgaggagctgttcaccggggtggtgcccatcctggtcgagctggacggcgacgtaaacggccacaagttcagcgtgtccggcgagggcgagggcgatgccacctacggcaagctgaccctgaagttcatctgcaccaccggcaagctgcccgtgccctggcccaccctcgtgaccaccttcggctacggcctgcagtgcttcgcccgctaccccgaccacatgaagcagcacgacttcttcaagtccgccatgcccgaaggctacgtccaggagcgcaccatcttcttcaaggacgacggcaactacaagacccgcgccgaggtgaagttcgagggcgacaccctggtgaaccgcatcgagctgaagggcatcgacttcaaggag…
